# Computational design and evaluation of optimal bait sets for scalable proximity proteomics

**DOI:** 10.1101/2024.10.03.616533

**Authors:** Vesal Kasmaeifar, Saya Sedighi, Anne-Claude Gingras, Kieran R. Campbell

## Abstract

The spatial organization of proteins in eukaryotic cells can be explored by identifying nearby proteins using proximity-dependent biotinylation approaches like BioID. BioID defines the localization of thousands of endogenous proteins in human cells when used on hundreds of bait proteins. However, this high bait number restricts the approach’s usage and gives these datasets limited scalability for context-dependent spatial profiling. To make subcellular proteome mapping across different cell types and conditions more practical and cost-effective, we developed a comprehensive benchmarking platform and multiple metrics to assess how well a given bait subset can reproduce an original BioID dataset. We also introduce GENBAIT, which uses a genetic algorithm to optimize bait subset selection, to derive bait subsets predicted to retain the structure and coverage of two large BioID datasets using less than a third of the original baits. This flexible solution is poised to improve the intelligent selection of baits for contextual studies.
