## Supplementary table 1 for "Computational design and evaluation of optimal bait sets for scalable proximity proteomics"

### Sheet: NMF Score
Method	Average Median Value
GENBAIT	0.934993
ANOVA F	0.913323
GBM	0.907083
RF	0.906224
Chi-squared	0.904654
ElasticNet	0.896729
Lasso	0.895545
Ridge	0.890599
XGB	0.886949
Mutual info	0.879431
Random	0.593937

### Sheet: NMF Cosine Score
Method	Average Median Value
GENBAIT	0.939801
ANOVA F	0.919785
GBM	0.913963
RF	0.913579
Chi-squared	0.911858
ElasticNet	0.904955
Lasso	0.903879
Ridge	0.899201
XGB	0.894303
Mutual info	0.888117
Random	0.617219

### Sheet: NMF KL Divergence Score
Method	Average Median Value
GENABIT	1.54531
GBM	1.6689
RF	1.7327
Ridge	1.78791
ElasticNet	1.86791
Lasso	1.9091
Chi-squared	1.99107
ANOVA F	2.0687
XGB	2.13307
Mutual info	2.74027
Random	7.82698

### Sheet: NMF GO Jaccard index
Method	Average Median Value
GENBAIT	0.828226
Chi-squared	0.79523
RF	0.788725
FBM	0.78482
ANOVA F	0.784411
XGB	0.775737
Lasso	0.758909
ElasticNet	0.753719
Ridge	0.743568
Mutual info	0.7352
Random	0.507721

### Sheet: NMF ARI Score
Method	Average Median Value
GENBAIT	0.845181
ANOVA F	0.814032
Chi-squared	0.80376
Mutual info	0.7906
RF	0.766071
XGB	0.758293
Lasso	0.749542
GBM	0.74286
ElasticNet	0.740452
Ridge	0.726496
Random	0.518859
