## Supplementary table 2 for "Computational design and evaluation of optimal bait sets for scalable proximity proteomics"

### Sheet: Reamaining preys %
Method	Average Median Value
GBM	0.914999
XGB	0.903935
Ridge	0.896519
RF	0.891748
ElasticNet	0.88329
Lasso	0.881023
GENBAIT	0.871611
Chi-squared	0.852737
ANOVA F	0.836832
Mutual info	0.813794
Random	0.681252

### Sheet: GO retrieval %
Method	Average Median Value
GBM	96.9797
Ridge	96.305
XGB	96.2815
RF	96.2057
ElasticNet	95.8776
Lasso	95.7834
GENBAIT	95.0649
Chi-squared	94.2438
ANOVA F	93.4009
Mutual info	92.7876
Random	84.473

### Sheet: Leiden ARI
Method	Average Median Value
Chi-squared	0.718521
ANOVA F	0.709121
RF	0.707147
ElasticNet	0.697939
Ridge	0.696246
Lasso	0.696197
Mutual info	0.686212
GBM	0.685869
GENBAIT	0.681802
XGB	0.677962
Random	0.484713

### Sheet: GMM ARI
Method	Average Median Value
Mutual info	0.48119
ANOVA F	0.47046
Chi-squared	0.46794
GENBAIT	0.462136
RF	0.45683
XGB	0.454787
GBM	0.450565
ElasticNet	0.449296
Lasso	0.446922
Ridge	0.442554
Random	0.349527

### Sheet: GMM correlation
Method	Average Median Value
GENBAIT	0.424256
ANOVA F	0.422839
Mutual info	0.421473
GBM	0.419202
Chi-squared	0.419122
RF	0.417863
XGB	0.413749
ElasticNet	0.40801
Lasso	0.40801
Ridge	0.406428
Random	0.324739
